# Variational autoencoders learn universal latent representations of metabolomics data

**DOI:** 10.1101/2021.01.14.426721

**Authors:** Daniel P. Gomari, Annalise Schweickart, Leandro Cerchietti, Elisabeth Paietta, Hugo Fernandez, Hassen Al-Amin, Karsten Suhre, Jan Krumsiek

## Abstract

Dimensionality reduction approaches are commonly used for the deconvolution of high-dimensional metabolomics datasets into underlying core metabolic processes. However, current state-of-the-art methods are widely incapable of detecting nonlinearities in metabolomics data. Variational Autoencoders (VAEs) are a deep learning method designed to learn nonlinear latent representations which generalize to unseen data. Here, we trained a VAE on a large-scale metabolomics population cohort of human blood samples consisting of over 4,500 individuals. We analyzed the pathway composition of the latent space using a global feature importance score, which showed that latent dimensions represent distinct cellular processes. To demonstrate model generalizability, we generated latent representations of unseen metabolomics datasets on type 2 diabetes, schizophrenia, and acute myeloid leukemia and found significant correlations with clinical patient groups. Taken together, we demonstrate for the first time that the VAE is a powerful method that learns biologically meaningful, nonlinear, and universal latent representations of metabolomics data.
