## Supplementary Tables 1-3 for "Variational autoencoders learn universal latent representations of metabolomics data"

### Sheet: Supplementary Table 1 - VAE
Variable	Nominal p (Type 2 Diabetes)	FDR p (Type 2 Diabetes)	Nominal p (Schizophrenia)	FDR p (Schizophrenia)	Nominal p (AML)	FDR p (AML)
Dimension 9	1.70392e-32	3.06705e-31	0.195054	0.333589	0.849958	0.971256
Dimension 3	4.8918e-12	4.40262e-11	0.624631	0.70271	0.263837	0.902622
Dimension 7	1.77605e-09	1.06563e-08	0.282043	0.390521	0.865542	0.971256
Dimension 14	1.16254e-07	5.23145e-07	0.000935672	0.00537773	0.33618	0.902622
Dimension 5	1.99131e-07	7.16872e-07	0.222392	0.333589	0.888686	0.971256
Dimension 4	3.55527e-06	1.06658e-05	0.580714	0.696857	0.971256	0.971256
Dimension 13	4.71911e-05	0.000121349	0.00216238	0.00778457	0.919522	0.971256
Dimension 10	0.0001935	0.000435375	8.2244e-05	0.000740196	0.289893	0.902622
Dimension 6	0.0175572	0.0335136	0.210444	0.333589	0.780854	0.971256
Dimension 1	0.0186187	0.0335136	0.879656	0.9314	0.301771	0.902622
Dimension 15	0.0404847	0.0662477	0.126099	0.283724	0.0181969	0.327544
Dimension 18	0.0561547	0.0842321	0.0325588	0.0976765	0.35102	0.902622
Dimension 17	0.193694	0.268192	0.967378	0.967378	0.71236	0.971256
Dimension 8	0.217474	0.27961	0.157462	0.314923	0.23673	0.902622
Dimension 2	0.269666	0.323599	0.00119505	0.00537773	0.843849	0.971256
Dimension 11	0.662649	0.74548	2.04889e-08	3.688e-07	0.653408	0.971256
Dimension 12	0.762036	0.800624	0.468163	0.601924	0.959813	0.971256
Dimension 16	0.800624	0.800624	0.122791	0.283724	0.619483	0.971256

### Sheet: Supplementary Table 2 - PCA
Variable	Nominal p (Type 2 Diabetes)	FDR p (Type 2 Diabetes)	Nominal p (Schizophrenia)	FDR p (Schizophrenia)	Nominal p (AML)	FDR p (AML)
Dimension 16	2.14278e-20	3.857e-19	0.4734	0.608657	0.279561	0.692115
Dimension 17	3.03474e-15	2.73127e-14	0.183666	0.283276	0.45479	0.692115
Dimension 4	2.30088e-12	1.33185e-11	8.63854e-06	7.77469e-05	0.942024	0.992432
Dimension 9	2.95967e-12	1.33185e-11	0.00016076	0.000723422	0.768077	0.864086
Dimension 15	3.07205e-10	1.10594e-09	6.62141e-06	7.77469e-05	0.16118	0.692115
Dimension 10	2.26694e-08	6.80083e-08	0.765463	0.811719	0.156064	0.692115
Dimension 11	1.27634e-07	3.28202e-07	0.6439	0.77268	0.562739	0.723522
Dimension 2	0.000202296	0.000455165	0.00109036	0.00392531	0.351901	0.692115
Dimension 13	0.00204958	0.00409917	0.188851	0.283276	0.69559	0.834708
Dimension 18	0.00340494	0.0061289	0.467738	0.608657	0.392135	0.692115
Dimension 8	0.00894102	0.0146308	1.87472e-05	0.000112483	0.399263	0.692115
Dimension 12	0.0169892	0.0254838	0.0431667	0.097125	0.46141	0.692115
Dimension 1	0.0381948	0.0528851	0.0588632	0.117726	0.214043	0.692115
Dimension 14	0.0685519	0.0881382	0.0116794	0.0300328	0.361507	0.692115
Dimension 7	0.076359	0.0916308	0.766623	0.811719	0.992432	0.992432
Dimension 3	0.262691	0.295527	0.815669	0.815669	0.500126	0.692482
Dimension 5	0.316913	0.335555	0.0689596	0.124127	0.351336	0.692115
Dimension 6	0.354083	0.354083	0.00272625	0.00817874	0.266044	0.692115

### Sheet: Supplementary Table 3 - Metabo
Variable	Nominal p (Type 2 Diabetes)	FDR p (Type 2 Diabetes)	Nominal p (Schizophrenia)	FDR p (Schizophrenia)	Nominal p (AML)	FDR p (AML)
1,5-anhydroglucitol (1,5-AG)	1.14209e-35	2.47833e-33	0.0881575	0.203513	0.428956	0.974329
mannose	9.68281e-30	1.05059e-27	0.237751	0.414354	0.731246	0.974329
glucose	3.64633e-28	2.63751e-26	0.723629	0.835253	0.783301	0.974329
fructose	1.4197e-17	7.70188e-16	0.350648	0.50727	0.949809	0.974329
pipecolate	3.29608e-12	1.4305e-10	0.119275	0.258826	0.187551	0.974329
pyruvate	3.02946e-09	9.39131e-08	0.458083	0.613605	0.166948	0.974329
myo-inositol	7.02523e-09	1.90559e-07	0.484515	0.641097	0.47721	0.974329
glycine	8.91225e-09	2.14884e-07	0.913053	0.95256	0.976117	0.989801
pantothenate	1.4905e-07	3.23439e-06	0.251697	0.429596	0.661149	0.974329
pro-hydroxy-pro	3.02306e-06	5.4667e-05	0.0377337	0.0986533	0.00640102	0.694511
lactate	8.4825e-06	0.000141592	0.00850117	0.0348067	0.763023	0.974329
5-dodecenoate (12:1n7)	1.05921e-05	0.000164178	0.0265679	0.0768699	0.400821	0.974329
pyridoxate	1.21046e-05	0.000175113	0.0189015	0.0621459	0.291262	0.974329
gamma-glutamylglutamine	1.32013e-05	0.000179042	0.000140443	0.00169312	0.912246	0.974329
caprylate (8:0)	4.33999e-05	0.000470889	0.238683	0.414354	0.914903	0.974329
myristoleate (14:1n5)	4.66803e-05	0.000482363	0.339576	0.506481	0.28959	0.974329
glutamate	6.44775e-05	0.000635983	5.73521e-06	0.000155158	0.620586	0.974329
serine	7.67143e-05	0.000723783	0.966468	0.99065	0.951879	0.974329
1,7-dimethylurate	0.000126802	0.00111011	0.0587723	0.143299	0.756008	0.974329
gamma-glutamylvaline	0.000131419	0.00111011	0.000408013	0.00343588	0.836351	0.974329
malate	0.000157154	0.00126305	0.946515	0.978066	0.89805	0.974329
erythronate*	0.000170838	0.001324	0.000730182	0.00528165	0.660421	0.974329
5alpha-pregnan-3beta,20alpha-diol disulfate	0.00020269	0.00151668	0.33061	0.504438	0.106709	0.974329
erythritol	0.000405774	0.0029351	0.466781	0.62142	0.504564	0.974329
citrulline	0.000432816	0.00302971	0.0401509	0.103723	0.709756	0.974329
3-methoxytyrosine	0.00048421	0.00323019	0.627043	0.768747	0.45865	0.974329
dehydroisoandrosterone sulfate (DHEA-S)	0.000585354	0.00373593	0.113157	0.248032	0.171292	0.974329
uridine	0.000812942	0.00504024	0.586666	0.747447	0.746126	0.974329
histidine	0.000850859	0.00512879	0.332418	0.504438	0.829316	0.974329
cholesterol	0.000916234	0.0052868	0.372212	0.521097	0.987787	0.99236
2-hydroxystearate	0.000925798	0.0052868	0.824556	0.908267	0.360473	0.974329
arginine	0.00104596	0.00581984	0.323906	0.50155	0.0516758	0.974329
androsterone sulfate	0.00121609	0.0065973	0.161887	0.316482	0.560414	0.974329
phenylacetylglutamine	0.00154717	0.0081887	0.000889682	0.00603315	0.807912	0.974329
palmitoleate (16:1n7)	0.00158817	0.00820554	0.496028	0.648422	0.259569	0.974329
glycoursodeoxycholate	0.00185276	0.00901744	0.975332	0.993648	0.946382	0.974329
urea	0.00186998	0.00901744	0.300725	0.479834	0.472849	0.974329
gamma-glutamylleucine	0.00210749	0.00994184	0.34274	0.506481	0.589261	0.974329
betaine	0.00255703	0.0118058	0.0493868	0.121783	0.891639	0.974329
caprate (10:0)	0.00303967	0.0137419	0.617902	0.768747	0.925823	0.974329
urate	0.00399514	0.0176928	0.44282	0.605436	0.532207	0.974329
decanoylcarnitine	0.00469857	0.0200928	0.000490297	0.00394053	0.689471	0.974329
glycerol	0.00472226	0.0200928	0.384328	0.53461	0.299632	0.974329
2-aminobutyrate	0.00542411	0.0226352	0.00625441	0.0276377	0.916011	0.974329
carnitine	0.00685331	0.0275402	0.0129629	0.048499	0.0805959	0.974329
glycerophosphorylcholine (GPC)	0.00709734	0.0280022	0.0325506	0.08614	0.517203	0.974329
octanoylcarnitine	0.00899791	0.0343252	0.00024184	0.00238543	0.445621	0.974329
hexanoylcarnitine	0.0111384	0.0416731	0.58352	0.747447	0.526842	0.974329
cholate	0.0121192	0.0445739	0.369162	0.520183	0.248593	0.974329
caffeine	0.0135768	0.0481665	0.0147221	0.0525223	0.554883	0.974329
isovalerylcarnitine	0.0147143	0.0506827	0.245553	0.422896	0.757698	0.974329
propionylcarnitine	0.0161221	0.053609	0.262986	0.442387	0.0787496	0.974329
N-acetylglycine	0.0162607	0.053609	0.967823	0.99065	0.402873	0.974329
allantoin	0.0164791	0.053609	0.703796	0.825534	0.970881	0.989114
glutamine	0.0165521	0.053609	0.000155799	0.00177938	0.312122	0.974329
lysine	0.0168519	0.0537773	0.714636	0.829284	0.302017	0.974329
10-heptadecenoate (17:1n7)	0.0172599	0.054281	0.899024	0.95256	0.408617	0.974329
linoleate (18:2n6)	0.0199982	0.0619943	0.00135749	0.00841642	0.141794	0.974329
eicosapentaenoate (EPA; 20:5n3)	0.0216146	0.0660614	0.253402	0.429596	0.518154	0.974329
alpha-ketoglutarate	0.026694	0.0793506	0.00327126	0.0169015	0.622036	0.974329
2-methylbutyrylcarnitine (C5)	0.0311952	0.091269	0.624861	0.768747	0.878474	0.974329
trans-4-hydroxyproline	0.0315446	0.091269	0.082179	0.191751	0.00499927	0.694511
phosphate	0.0329783	0.0933689	0.691351	0.819798	0.939577	0.974329
5alpha-androstan-3beta,17beta-diol disulfate	0.0331309	0.0933689	7.45746e-05	0.00101142	0.53113	0.974329
cysteine	0.0375978	0.103275	0.7755	0.871935	0.603468	0.974329
7-methylxanthine	0.0383441	0.104008	0.345434	0.506481	0.575865	0.974329
cortisone	0.0391181	0.104798	0.218329	0.3945	0.18876	0.974329
beta-hydroxyisovalerate	0.0397794	0.10527	1.48125e-09	1.17095e-07	0.616953	0.974329
3-carboxy-4-methyl-5-propyl-2-furanpropanoate (CMPF)	0.0421228	0.107537	8.44093e-08	4.5792e-06	0.383536	0.974329
pyroglutamine*	0.0493358	0.12383	0.0627993	0.149752	0.119315	0.974329
theobromine	0.0500243	0.12383	0.196789	0.36617	0.678023	0.974329
phenyllactate (PLA)	0.0506509	0.12383	0.904557	0.95256	0.820139	0.974329
gamma-glutamylisoleucine*	0.0507873	0.12383	0.133523	0.278601	0.787383	0.974329
1-methylxanthine	0.0533266	0.128576	0.817576	0.905174	0.589717	0.974329
myristate (14:0)	0.057937	0.138157	0.219975	0.3945	0.345218	0.974329
ornithine	0.0641008	0.151194	0.314268	0.49062	0.877788	0.974329
gamma-glutamylphenylalanine	0.0686387	0.160157	0.0024807	0.0131296	0.724858	0.974329
10-nonadecenoate (19:1n9)	0.0795462	0.179292	0.937087	0.972957	0.393812	0.974329
5-oxoproline	0.0801628	0.179292	0.159793	0.316482	0.821645	0.974329
isobutyrylcarnitine	0.0809705	0.179292	0.00360959	0.0181675	0.555707	0.974329
hypoxanthine	0.0832321	0.182438	0.00184565	0.0108245	0.849652	0.974329
docosahexaenoate (DHA; 22:6n3)	0.0873948	0.184869	0.00636813	0.0276377	0.550939	0.974329
linolenate [alpha or gamma; (18:3n3 or 6)]	0.087749	0.184869	0.0427783	0.107941	0.0190565	0.974329
epiandrosterone sulfate	0.0894941	0.186733	0.130631	0.277912	0.427011	0.974329
N-acetylthreonine	0.0933634	0.192951	0.184739	0.354764	0.668062	0.974329
proline	0.101651	0.208096	0.00019956	0.00216523	0.106747	0.974329
laurate (12:0)	0.110581	0.224262	0.0100153	0.0388094	0.412889	0.974329
taurolithocholate 3-sulfate	0.122668	0.245016	0.878564	0.939249	0.0846447	0.974329
1-methylurate	0.123072	0.245016	0.696533	0.821454	0.304543	0.974329
stachydrine	0.129532	0.253908	1.58345e-09	1.17095e-07	0.180109	0.974329
palmitate (16:0)	0.129879	0.253908	0.0604833	0.145832	0.50673	0.974329
stearate (18:0)	0.133032	0.257749	0.0931032	0.20989	0.339893	0.974329
3-methylhistidine	0.134925	0.259103	0.0259482	0.0760913	0.576378	0.974329
cis-4-decenoyl carnitine	0.144304	0.274684	1.31543e-06	4.75746e-05	0.287121	0.974329
catechol sulfate	0.147732	0.276361	0.800048	0.893321	0.855252	0.974329
4-vinylphenol sulfate	0.150293	0.278749	0.586159	0.747447	0.0822252	0.974329
3-methyl-2-oxovalerate	0.154109	0.283403	0.84702	0.923634	0.665673	0.974329
leucine	0.166296	0.303245	0.0301118	0.0814041	0.99496	0.99496
paraxanthine	0.175112	0.316661	0.0251764	0.0748393	0.611397	0.974329
piperine	0.178668	0.320421	0.343734	0.506481	0.60019	0.974329
valine	0.182169	0.324022	0.435028	0.601281	0.58628	0.974329
p-cresol sulfate	0.188576	0.332622	0.0141174	0.0519234	0.250391	0.974329
phenol sulfate	0.19007	0.332622	0.902789	0.95256	0.569748	0.974329
indolelactate	0.198675	0.344899	0.0938219	0.20989	0.930791	0.974329
stearidonate (18:4n3)	0.20462	0.352401	0.23022	0.406161	0.159675	0.974329
alanine	0.207335	0.354265	0.192619	0.36617	0.175145	0.974329
4-hydroxyhippurate	0.217996	0.369571	0.00149576	0.00901613	0.664337	0.974329
tryptophan	0.230922	0.388451	0.0114039	0.043415	0.255856	0.974329
N2,N2-dimethylguanosine	0.239006	0.393869	0.367232	0.520183	0.909839	0.974329
isoleucine	0.246058	0.398467	0.015324	0.0527827	0.441145	0.974329
2-hydroxyglutarate	0.250974	0.403417	0.620592	0.768747	0.856232	0.974329
oleoylcarnitine	0.253253	0.404088	0.910717	0.95256	0.494582	0.974329
bilirubin (Z,Z)	0.258376	0.406287	0.0284979	0.0792826	0.534094	0.974329
theophylline	0.296821	0.453593	0.0923322	0.20989	0.446176	0.974329
2-hydroxypalmitate	0.321311	0.484197	0.651798	0.790169	0.317696	0.974329
creatinine	0.332239	0.497213	0.363072	0.518333	0.609681	0.974329
palmitoylcarnitine	0.336771	0.500543	0.289347	0.475291	0.659968	0.974329
bilirubin (E,E)*	0.341854	0.504642	0.00216277	0.0120339	0.496658	0.974329
butyrylcarnitine	0.37428	0.541458	0.626578	0.768747	0.129472	0.974329
indolepropionate	0.379084	0.542502	0.0975441	0.215991	0.247272	0.974329
citrate	0.385011	0.542502	1.17902e-05	0.000239738	0.347626	0.974329
docosapentaenoate (n3 DPA; 22:5n3)	0.386305	0.542502	0.0242951	0.0732228	0.07097	0.974329
gamma-glutamyltyrosine	0.387502	0.542502	0.0724124	0.170799	0.915895	0.974329
4-methyl-2-oxopentanoate	0.401287	0.551135	0.29309	0.475291	0.93519	0.974329
indoleacetate	0.41516	0.562696	0.0303858	0.0814041	0.605428	0.974329
phenylalanine	0.415243	0.562696	0.00368374	0.0181675	0.393068	0.974329
acetylcarnitine	0.417484	0.562696	0.0166114	0.0563232	0.853303	0.974329
N-acetylalanine	0.431081	0.577435	0.584438	0.747447	0.826534	0.974329
tryptophan betaine	0.456655	0.604233	0.000217677	0.00224933	0.0222447	0.974329
3-hydroxybutyrate (BHBA)	0.469591	0.614932	0.226438	0.402763	0.223636	0.974329
arachidonate (20:4n6)	0.470408	0.614932	0.708484	0.826565	0.598814	0.974329
4-ethylphenylsulfate	0.475768	0.618213	2.37308e-06	7.35655e-05	0.782915	0.974329
creatine	0.487007	0.625328	0.633844	0.77272	0.815078	0.974329
4-methylcatechol sulfate	0.495253	0.632175	0.14286	0.295244	0.084601	0.974329
heme	0.503868	0.639411	0.453238	0.610886	0.372155	0.974329
cortisol	0.521541	0.650428	6.43512e-06	0.000155158	0.284527	0.974329
taurochenodeoxycholate	0.530324	0.657602	0.349845	0.50727	0.376121	0.974329
hippurate	0.545302	0.668534	0.161578	0.316482	0.765231	0.974329
margarate (17:0)	0.558194	0.680495	0.209207	0.381707	0.439509	0.974329
tyrosine	0.567127	0.687522	0.273136	0.455927	0.258291	0.974329
adrenate (22:4n6)	0.616188	0.730671	0.309463	0.486619	0.236496	0.974329
7-alpha-hydroxy-3-oxo-4-cholestenoate (7-Hoca)	0.642212	0.757391	0.132059	0.278222	0.668466	0.974329
pseudouridine	0.675603	0.781921	0.35621	0.511905	0.56526	0.974329
dihomo-linoleate (20:2n6)	0.699828	0.799278	0.0303586	0.0814041	0.197776	0.974329
10-undecenoate (11:1n1)	0.738915	0.8395	0.00013551	0.00169312	0.662494	0.974329
glycochenodeoxycholate	0.747416	0.844735	0.768612	0.871935	0.833456	0.974329
3-(4-hydroxyphenyl)lactate	0.773057	0.869189	0.00924192	0.0364636	0.885938	0.974329
choline	0.783254	0.876115	0.878652	0.939249	0.27598	0.974329
methionine	0.809885	0.897674	0.28193	0.467014	0.346865	0.974329
stearoylcarnitine	0.813744	0.897674	0.863637	0.937046	0.769489	0.974329
3-indoxyl sulfate	0.81528	0.897674	0.765275	0.871935	0.689269	0.974329
alpha-hydroxyisovalerate	0.819075	0.897674	0.0283013	0.0792826	0.445109	0.974329
biliverdin	0.844483	0.920869	0.00498743	0.0235277	0.777843	0.974329
xanthine	0.85508	0.927762	0.0462357	0.115324	0.643444	0.974329
kynurenine	0.86798	0.937073	0.000285486	0.00258127	0.1303	0.974329
alpha-tocopherol	0.93639	0.979784	0.196392	0.36617	0.895122	0.974329
3-methyl-2-oxobutyrate	0.939334	0.979784	0.34377	0.506481	0.583746	0.974329
asparagine	0.94354	0.979784	0.00120732	0.00770555	0.599568	0.974329
glycerate	0.943663	0.979784	0.00777621	0.0324507	0.715564	0.974329
threonate	0.969152	0.993313	0.000270925	0.00255612	0.725872	0.974329
glycocholate	0.970225	0.993313	0.120573	0.259053	0.535235	0.974329
dodecanedioate	0.974555	0.993313	0.443614	0.605436	0.694385	0.974329
dihomo-linolenate (20:3n3 or n6)	0.980241	0.993646	0.685393	0.8172	0.550896	0.974329
quinate	0.997287	0.997287	0.294893	0.475291	0.663678	0.974329
